# *Pseudomonas* volatiles shape the root transcriptome and microbiome to promote plant growth under drought

**DOI:** 10.64898/2026.01.27.701981

**Authors:** Zulema Carracedo Lorenzo, Muhammad Syamsu Rizaludin, Jielin Wang, Roland Berdaguer, Cristina Brito-López, Carlos Sánchez Arcos, Paolina Garbeva, Corné M.J. Pieterse, Marcel Dicke, Christa Testerink, Karen J. Kloth, Rumyana Karlova

## Abstract

- Volatile organic compounds (VOCs) emitted by soil bacteria influence interactions with other soil microbes and with plant roots. While their potential as plant-growth promoters is well recognized, their role in promoting plant resilience to abiotic stress and the underlying molecular mechanisms remains poorly understood. Here, we investigate the role of *Pseudomonas* VOCs in enhancing plant resilience to drought stress.
- *Arabidopsis thaliana* plants were exposed to VOCs emitted by *Pseudomonas* strains under both control and osmotic-stress conditions. VOC exposure generally enhanced plant growth, and this effect was even more pronounced under both drought and salt stress. Transcriptomic analysis revealed that VOC exposure modulates key stress-responsive pathways, including those related to abscisic acid biosynthesis and signalling, sugar transport, iron uptake, aliphatic glucosinolate biosynthesis, and plant defences. Using Arabidopsis mutants, we identified abscisic acid and aliphatic glucosinolates as important components in mediating the plant response to VOCs. SWEET11/12 sugar transporters and ABA signaling genes were downregulated by VOCs exposure, in order to allow for a positive regulation of lateral root numbers (in case of SWEET genes) and plant growth in general under drought stress. In summary, using metabolomics, transcriptomics and functional analysis, we showed a negative cross-talk between the effects of VOCs on plant growth and glucosinolate production, whereas a positive interaction was observed between the biosynthesis of coumarins and VOCs.
- Notably, VOCs also improved drought tolerance in soil-grown *Brassica oleracea* plants. We showed that VOC treatment altered the root-associated microbiome under drought, leading to a community composition more similar to that of well-watered plants.
- Our results show that *Pseudomonas* emitted VOCs can promote plant growth under drought conditions, linked to root transcriptional reprogramming and direct or indirect microbiome modulation.
