## Supplementary material for "*Pseudomonas* volatiles shape the root transcriptome and microbiome to promote plant growth under drought": TableS25

### Sheet: Legend
Supp. Table 25. Gene Ontology (GO) annotations for genes uniquely differentially expressed in seedlings exposed to PsWCS417 and PSCHA0 under drought conditions. For each gene, the Arabidopsis gene identifier (TAIR ID) and gene symbol are shown, together with associated GO terms grouped by Biological Process, Molecular Function, and Cellular Component. GO annotations were retrieved from the TAIR G…

### Sheet: Up_24h
Gene_ID	Gene_Symbol	Cellular_Component	Molecular_Function	Biological_Process
AT4G19690	IRT1	plasma membrane; chloroplast; trans-Golgi network; endosome	zinc ion transmembrane transporter activity; iron ion transmembrane transporter activity; manganese ion transmembrane transporter activity; cadmium ion transmembrane transporter activity; copper ion transmembrane transporter activity	zinc ion transmembrane transport; iron ion transport; manganese ion transport; zinc ion transport; cadmium ion transport; intracellular iron ion homeostasis; response to bacterium; metal ion transport; nickel cation transport
AT4G31940	CYP82C4	chloroplast; cytosol	monooxygenase activity; fraxetin 5-hydroxylase activity	cellular response to iron ion; response to iron ion; sideretin biosynthesis; response to alkaline pH
AT5G19700	ELS1	membrane; late endosome	transmembrane transporter activity	xenobiotic detoxification by transmembrane export across the plasma membrane; root morphogenesis; leaf senescence; multicellular organismal-level iron ion homeostasis

### Sheet: Down_24h
Gene_ID	Gene_Symbol	Cellular_Component	Molecular_Function	Biological_Process
AT1G52690	LEA7	nucleus; cytosol	molecular_function	response to water deprivation; protein stabilization; response to freezing
AT3G48740	SWEET11	chloroplast; membrane; plasma membrane	sugar transmembrane transporter activity; sucrose transmembrane transporter activity; protein binding	carbohydrate transport; sucrose transport; protein homooligomerization; embryo development ending in seed dormancy; seed maturation
AT5G15290	CASP5	mitochondrion; plasma membrane; Casparian strip	protein binding; protein homodimerization activity	cell-cell junction assembly; cell wall modification

### Sheet: Up_48h
Gene_ID	Gene_Symbol	Cellular_Component	Molecular_Function	Biological_Process
AT1G11080	scpl31	extracellular region	serine-type carboxypeptidase activity	biological_process
AT1G16400	CYP79F2	chloroplast; membrane; endoplasmic reticulum	oxidoreductase activity, acting on paired donors, with incorporation or reduction of molecular oxygen, NAD(P)H as one donor, and incorporation of one atom of oxygen	glucosinolate biosynthetic process
AT1G17615	TN2	chloroplast; cytosol	ADP binding; protein binding	signal transduction; defense response to bacterium; defense response to fungus; positive regulation of plant-type hypersensitive response
AT1G18140	LAC1	extracellular region; Casparian strip	oxidoreductase activity
AT1G18590	SOT17	cytoplasm; nucleus	aromatic desulfoglucosinolate sulfotransferase activity	sulfation; glucosinolate biosynthetic process
AT1G21210	WAK4	extracellular region; plasma membrane	calcium ion binding; polysaccharide binding	cell surface receptor signaling pathway; unidimensional cell growth; lateral root development
AT1G22150	SULTR1;3	plasma membrane; chloroplast	secondary active sulfate transmembrane transporter activity; sulfate transmembrane transporter activity
AT1G24280	G6PD3	chloroplast	glucose-6-phosphate dehydrogenase activity; protein binding	glucose metabolic process; pentose-phosphate shunt, oxidative branch
AT1G33260	AT1G33260	nucleus; plasma membrane	protein kinase activity; protein serine/threonine kinase activity; kinase activity	signal transduction; phosphorylation
AT1G48800	AT1G48800	chloroplast	cyclase activity	diterpenoid biosynthetic process; sesquiterpene biosynthetic process
AT1G56430	NAS4	nucleus	nicotianamine synthase activity	nicotianamine biosynthetic process; pollen development; pollen tube growth; phloem transport
AT1G60050	UMAMIT35	plasma membrane	transmembrane transporter activity
AT1G68238	AT1G68238	cellular_component	molecular_function	biological_process
AT1G68880	bZIP	nucleus	DNA-binding transcription factor activity; protein homodimerization activity	regulation of DNA-templated transcription
AT1G70260	UMAMIT36	plasma membrane; endoplasmic reticulum	transmembrane transporter activity	regulation of defense response to fungus; negative regulation of defense response to bacterium; negative regulation of defense response to oomycetes
AT1G71870	bige1a	cytoplasm; membrane; Golgi apparatus; trans-Golgi network	transmembrane transporter activity; transporter activity	xenobiotic detoxification by transmembrane export across the plasma membrane
AT1G76952	IDL5	mitochondrion	molecular_function	floral organ abscission
AT2G04050	AT2G04050	membrane	transmembrane transporter activity	xenobiotic detoxification by transmembrane export across the plasma membrane
AT2G15090	KCS8	chloroplast; endoplasmic reticulum	fatty acid elongase activity	fatty acid biosynthetic process; very long-chain fatty acid metabolic process; fatty acid elongation
AT2G17050	AT2G17050	cytoplasm	ADP binding	defense response; signal transduction
AT2G28140	AT2G28140	mitochondrion	molecular_function
AT2G28850	CYP710A3	extracellular region	oxidoreductase activity
AT2G28860	CYP710A4	extracellular region	oxidoreductase activity; C-22 sterol desaturase (NADPH) activity	sterol biosynthetic process
AT2G31790	AT2G31790	cytoplasm; chloroplast; peroxisome	glycosyltransferase activity; quercetin 3-O-glucosyltransferase activity; quercetin 7-O-glucosyltransferase activity
AT2G34490	CYP710A2	extracellular region	oxidoreductase activity; C-22 sterol desaturase (NADPH) activity	sterol biosynthetic process
AT2G36870	XTH32	extracellular region; chloroplast	hydrolase activity, hydrolyzing O-glycosyl compounds; xyloglucan:xyloglucosyl transferase activity; polysaccharide binding	carbohydrate metabolic process; xyloglucan metabolic process; cell wall biogenesis; cell wall macromolecule catabolic process
AT2G37460	UMAMIT12	cytoplasm; plasma membrane	transmembrane transporter activity
AT2G38390	AT2G38390	extracellular region	heme binding; lactoperoxidase activity	response to oxidative stress
AT2G39220	PLP6	plasma membrane	protein binding; phospholipase activity; lipase activity; hydrolase activity
AT2G43000	NAC042	nucleus	DNA binding; DNA-binding transcription factor activity	regulation of DNA-templated transcription; camalexin biosynthetic process; trehalose biosynthetic process; NA; anthocyanin-containing compound biosynthetic process; leaf senescence; hyperosmotic salinity response; negative regulation of leaf senescence; regulation of reactive oxygen species metabolic process
AT2G46650	CB5-C	membrane; intracellular membrane-bounded organelle; cytosol	heme binding
AT2G48080	ALKBH10A	nucleus	mRNA binding; demethylase activity	mRNA catabolic process
AT3G02020	AK3	cytosol; chloroplast	aspartate kinase activity	homoserine biosynthetic process; aspartate family amino acid biosynthetic process
AT3G06020	FAF4	nucleus	molecular_function	regulation of meristem growth
AT3G13610	F6'H1	cytoplasm; cytoplasmic stress granule	dioxygenase activity	hydrogen peroxide-mediated programmed cell death; coumarin biosynthetic process; phenylpropanoid biosynthetic process; response to iron ion starvation; response to acidic pH
AT3G15170	CUC1	nucleus	DNA-binding transcription factor activity; transcription cis-regulatory region binding	regulation of DNA-templated transcription; gynoecium development; primary shoot apical meristem specification; lateral root development; negative regulation of cell division; secondary shoot formation; embryo development ending in seed dormancy; flower development; meristem initiation; formation of plant organ boundary
AT3G15650	AT3G15650	chloroplast	hydrolase activity; protein binding
AT3G18000	XPL1	cytoplasm	N-methyltransferase activity; phosphoethanolamine N-methyltransferase activity; methyltransferase activity	phosphatidylcholine biosynthetic process; pollen development; unidimensional cell growth; choline biosynthetic process; post-embryonic root development; pollen tube growth; pollen tube guidance
AT3G18900	AT3G18900	nucleus	molecular_function	biological_process
AT3G19710	BCAT4	cytoplasm; cytosol	branched-chain-amino-acid transaminase activity; methionine-oxo-acid transaminase activity	branched-chain amino acid metabolic process; response to light stimulus; response to wounding; glucosinolate biosynthetic process
AT3G20978	AT3G20978	cellular_component	molecular_function	biological_process
AT3G28580	AT3G28580	endoplasmic reticulum	ATP hydrolysis activity	response to abscisic acid; response to singlet oxygen
AT3G44990	XTH31	extracellular region	xyloglucan:xyloglucosyl transferase activity; polysaccharide binding; xyloglucan-specific endo-beta-1,4-glucanase activity	xyloglucan metabolic process; cell wall biogenesis; cell wall macromolecule catabolic process; response to heat
AT3G54600	DJ1F	cytosol	lactoylglutathione lyase activity
AT3G55700	UGT76F1	nucleus; cytoplasm	glycosyltransferase activity; quercetin 3-O-glucosyltransferase activity; quercetin 7-O-glucosyltransferase activity
AT3G58990	IPMI1	chloroplast; plastid; chloroplast stroma	3-isopropylmalate dehydratase activity	L-leucine biosynthetic process; glucosinolate biosynthetic process
AT3G60270	AT3G60270	extracellular region; plasma membrane; membrane	electron transfer activity	biological_process
AT3G61820	AT3G61820	extracellular region; plant-type cell wall; plasmodesma; cytosol	aspartic-type endopeptidase activity
AT4G01390	AT4G01390	extracellular region; nucleus; cytoplasm	molecular_function	biological_process
AT4G04610	APR1	chloroplast; plastid; chloroplast thylakoid; chloroplast stroma	phosphoadenylyl-sulfate reductase (thioredoxin) activity; adenylyl-sulfate reductase (glutathione) activity; adenylyl-sulfate reductase activity	sulfate assimilation, phosphoadenylyl sulfate reduction by phosphoadenylyl-sulfate reductase (thioredoxin); sulfate assimilation
AT4G08620	SULTR1;1	plasma membrane	secondary active sulfate transmembrane transporter activity; sulfate transmembrane transporter activity	sulfate transmembrane transport; selenate transport
AT4G11190	DIR13	extracellular region	molecular_function
AT4G12030	BAT5	mitochondrion; chloroplast; plastid; chloroplast envelope	monocarboxylic acid transmembrane transporter activity	response to wounding; response to jasmonic acid; glucosinolate biosynthetic process; glucosinolate biosynthetic process from homomethionine
AT4G12500	AT4G12500	extracellular region	molecular_function
AT4G12735	AT4G12735	mitochondrion; peroxisome	molecular_function
AT4G13770	CYP83A1	cytosol	iron ion binding; heme binding; oxidoreductase activity, acting on paired donors, with incorporation or reduction of molecular oxygen, NAD(P)H as one donor, and incorporation of one atom of oxygen	response to UV; glucosinolate biosynthetic process; response to insect
AT4G15393	CYP702A5	endoplasmic reticulum	monooxygenase activity	brassinosteroid homeostasis; brassinosteroid biosynthetic process
AT4G21250	AT4G21250	Cul4A-RING E3 ubiquitin ligase complex	molecular_function	protein ubiquitination
AT4G22470	DHyPRP1	plasma membrane; plasmodesma	molecular_function	defense response to other organism
AT4G25310	AT4G25310	cytoplasm	molecular_function	biological_process
AT4G25850	ORP4B	nucleus; cytosol; membrane	sterol binding
AT4G28250	EXPB3	extracellular region; plasmodesma	molecular_function	syncytium formation; sexual reproduction; unidimensional cell growth; plant-type cell wall loosening
AT4G37430	CYP91A2	mitochondrion; membrane; endoplasmic reticulum	oxidoreductase activity, acting on paired donors, with incorporation or reduction of molecular oxygen, NAD(P)H as one donor, and incorporation of one atom of oxygen; monooxygenase activity	indole glucosinolate metabolic process
AT4G37750	ANT	nucleus	DNA-binding transcription factor activity; DNA binding; transcription cis-regulatory region binding; protein binding	regulation of DNA-templated transcription; cell growth; regulation of cell population proliferation; cell division; maintenance of shoot apical meristem identity; glucosinolate metabolic process; positive regulation of auxin biosynthetic process; gamete generation; plant organ morphogenesis
AT4G38770	PRP4	plant-type cell wall	molecular_function
AT4G39330	CAD9	cytoplasm; apoplast; cytosol; plasma membrane	cinnamyl-alcohol dehydrogenase activity; protein binding	lignin biosynthetic process
AT5G10210	AT5G10210	nucleus	molecular_function
AT5G14200	IMD1	chloroplast; plastid; chloroplast stroma; cytosol	3-isopropylmalate dehydrogenase activity	L-leucine biosynthetic process; glucosinolate biosynthetic process; response to wounding; response to jasmonic acid; embryo sac development; pollen development
AT5G14700	AT5G14700	cellular_component	oxidoreductase activity, acting on the CH-OH group of donors, NAD or NADP as acceptor	steroid biosynthetic process
AT5G19260	FAF3	nucleus	molecular_function
AT5G19600	SULTR3;5	plasma membrane; chloroplast	secondary active sulfate transmembrane transporter activity; sulfate transmembrane transporter activity
AT5G19700	ELS1	membrane; late endosome	transmembrane transporter activity	xenobiotic detoxification by transmembrane export across the plasma membrane; root morphogenesis; leaf senescence; multicellular organismal-level iron ion homeostasis
AT5G19890	AT5G19890	extracellular region; nucleus; cytoplasm	heme binding; lactoperoxidase activity	response to oxidative stress
AT5G22390	AT5G22390	nucleus	molecular_function
AT5G23010	MAM1	chloroplast	methylthioalkylmalate synthase activity; 2-isopropylmalate synthase activity	L-leucine biosynthetic process; glucosinolate biosynthetic process; response to water deprivation; response to insect
AT5G23020	IMS2	chloroplast	2-isopropylmalate synthase activity; methylthioalkylmalate synthase activity	L-leucine biosynthetic process; glucosinolate biosynthetic process
AT5G35525	AT5G35525	cytoplasm	molecular_function	biological_process
AT5G41460	AT5G41460	Golgi apparatus	acetylglucosaminyltransferase activity; glycosyltransferase activity
AT5G43370	PHT1;2	cytoplasm; chloroplast	phosphate transmembrane transporter activity	transmembrane transport; cellular response to phosphate starvation; phosphate ion transport
AT5G45670	AT5G45670	extracellular region	hydrolase activity, acting on ester bonds
AT5G48070	XTH20	extracellular region	hydrolase activity, hydrolyzing O-glycosyl compounds; xyloglucan:xyloglucosyl transferase activity; polysaccharide binding	xyloglucan metabolic process; cell wall biogenesis; cell growth; cellular response to auxin stimulus
AT5G51440	HSP23.5	chloroplast	protein binding
AT5G58610	AT5G58610	nucleus	transcription corepressor activity; acyltransferase activity, transferring groups other than amino-acyl groups	regulation of transcription by RNA polymerase II
AT5G59320	LTP3	extracellular region; plant-type cell wall; apoplast	molecular_function	lipid transport; response to abscisic acid; response to water deprivation
AT5G61420	MYB28	nucleus	DNA-binding transcription factor activity; transcription cis-regulatory region binding	regulation of DNA-templated transcription; cellular response to sulfur starvation; regulation of glucosinolate biosynthetic process; defense response to fungus; response to bacterium; induced systemic resistance; response to insect

### Sheet: Down_48h
Gene_ID	Gene_Symbol	Cellular_Component	Molecular_Function	Biological_Process
AT1G03790	SOM	cytoplasm; nucleus	DNA-binding transcription factor activity; protein binding	regulation of DNA-templated transcription; negative regulation of seed germination
AT1G03850	GRXS13	cytoplasm	protein binding	response to cytokinin; defense response to fungus; response to photooxidative stress; negative regulation of transcription by RNA polymerase II
AT1G13260	RAV1	nucleus	DNA-binding transcription factor activity; DNA binding; transcription cis-regulatory region binding	response to brassinosteroid; negative regulation of flower development; leaf development; lateral root development; negative regulation of DNA-templated transcription; cellular response to hypoxia
AT1G16130	WAKL2	plasma membrane; plant-type cell wall	calcium ion binding; kinase activity; polysaccharide binding; protein serine/threonine kinase activity	defense response; cell surface receptor signaling pathway; protein autophosphorylation
AT1G19250	FMO1	chloroplast	N,N-dimethylaniline monooxygenase activity; flavin adenine dinucleotide binding; NADP binding; peptidyl-proline dioxygenase activity; pipecolic acid N-hydroxylase	plant-type hypersensitive response; response to other organism; defense response to bacterium; defense response to fungus; systemic acquired resistance; cellular response to hypoxia; L-pipecolic acid biosynthetic process
AT1G20630	CAT1	nucleus; cytoplasm; peroxisome; plasma membrane; chloroplast envelope; mitochondrion; cytosolic ribosome; plant-type cell wall; cytosol	catalase activity; heme binding; protein binding; cobalt ion binding	response to hydrogen peroxide; hydrogen peroxide catabolic process; cellular response to nitrogen starvation; cellular response to sulfate starvation; cellular response to phosphate starvation; response to light stimulus; response to abscisic acid; cellular oxidant detoxification
AT1G21140	VTL1	membrane; vacuolar membrane	iron ion transmembrane transporter activity; manganese ion transmembrane transporter activity	intracellular manganese ion homeostasis; response to iron ion; intracellular iron ion homeostasis
AT1G25054	LpxC3	chloroplast; mitochondrion	UDP-3-O-acyl-N-acetylglucosamine deacetylase activity	lipid X metabolic process
AT1G25560	TEM1	nucleus	DNA binding; DNA-binding transcription factor activity; protein binding; transcription cis-regulatory region binding	regulation of DNA-templated transcription; ethylene-activated signaling pathway; photoperiodism, flowering; cellular response to hypoxia
AT1G35420	AT1G35420	cytoplasm; chloroplast; chloroplast stroma		biological_process
AT1G64590	AT1G64590	cellular_component	molecular_function
AT1G68010	HPR	cytosol; peroxisome; chloroplast; apoplast; mitochondrion	hydroxypyruvate reductase (NADH) activity; glyoxylate reductase (NADPH) activity; poly(U) RNA binding; mRNA binding	oxidative photosynthetic carbon pathway; cellular response to water deprivation; cellular response to light stimulus; photorespiration
AT1G73120	AT1G73120	cellular_component	molecular_function	response to oxidative stress
AT1G79040	PSBR	chloroplast; photosystem II oxygen evolving complex; chloroplast thylakoid membrane; thylakoid; chloroplast thylakoid; mitochondrion	protein binding; mRNA binding	photosystem II oxygen evolving complex assembly
AT2G18280	TLP2	chloroplast; nucleus; cytosol; plasma membrane; plastid	transcription cis-regulatory region binding	regulation of DNA-templated transcription; response to fungus
AT2G26690	NPF6.2	chloroplast; membrane	transmembrane transporter activity	transmembrane transport; response to wounding; response to jasmonic acid
AT2G32540	CSLB04	Golgi apparatus; plasma membrane	glycosyltransferase activity; cellulose synthase activity	plant-type primary cell wall biogenesis; cellulose biosynthetic process
AT2G37750	AT2G37750	cellular_component	molecular_function
AT2G43920	HOL2	cytoplasm; cytosol	thiol S-methyltransferase activity
AT2G47450	CAO	chloroplast; chloroplast envelope; chloroplast thylakoid membrane; signal recognition particle, chloroplast targeting; cytosol; intracellular anatomical structure	protein binding; identical protein binding	response to high light intensity; protein import into chloroplast thylakoid membrane
AT3G03870	AT3G03870	nucleus	molecular_function
AT3G09390	MT2A	cellular_component	copper ion binding	intracellular copper ion homeostasis
AT3G15840	PIFI	chloroplast; chloroplast stroma; thylakoid; cytosol	molecular_function	chlororespiration; nonphotochemical quenching; cellular heat acclimation
AT3G21520	DMP1	chloroplast; endoplasmic reticulum; plant-type vacuole membrane	molecular_function	endomembrane system organization; plant organ senescence; membrane fusion; membrane fission; endoplasmic reticulum membrane organization
AT3G21720	ICL	cytoplasm; glyoxysome	isocitrate lyase activity	glyoxylate cycle
AT3G26180	CYP71B20	chloroplast	iron ion binding; oxidoreductase activity, acting on paired donors, with incorporation or reduction of molecular oxygen; heme binding
AT3G44326	CFB	chloroplast; membrane; SCF ubiquitin ligase complex	protein binding	regulation of steroid metabolic process; protein ubiquitination; response to fungus
AT3G48740	SWEET11	chloroplast; membrane; plasma membrane	sugar transmembrane transporter activity; sucrose transmembrane transporter activity; protein binding	carbohydrate transport; sucrose transport; protein homooligomerization; embryo development ending in seed dormancy; seed maturation
AT3G51910	HSFA7A	nucleus	DNA-binding transcription factor activity; transcription cis-regulatory region binding; protein binding	regulation of transcription by RNA polymerase II; cellular response to heat; response to heat
AT3G54890	LHCA1	chloroplast; chloroplast thylakoid membrane; chloroplast envelope; plastoglobule; thylakoid; chloroplast thylakoid	chlorophyll binding; protein binding; mRNA binding	response to light stimulus; photosynthesis, light harvesting in photosystem I; response to cold; response to high light intensity; response to low light intensity stimulus
AT3G60415	AT3G60415	cellular_component	molecular_function
AT3G61198	AT3G61198	cellular_component	molecular_function	biological_process
AT4G05070	WIP2	nucleus; plasma membrane	molecular_function
AT4G13030	AT4G13030	nucleus	GTP binding
AT4G14245	AT4G14245	nucleus	molecular_function	biological_process
AT4G16750	ERF39	nucleus	DNA-binding transcription factor activity; transcription cis-regulatory region binding	regulation of DNA-templated transcription
AT4G26260	MIOX4	cytoplasm	inositol oxygenase activity	inositol catabolic process; L-ascorbic acid biosynthetic process; syncytium formation
AT4G31940	CYP82C4	chloroplast; cytosol	monooxygenase activity; fraxetin 5-hydroxylase activity	cellular response to iron ion; response to iron ion; sideretin biosynthesis; response to alkaline pH
AT4G37520	AT4G37520	extracellular region; cytoplasm	heme binding; lactoperoxidase activity; protein binding	response to oxidative stress
AT4G38470	STY46	nucleus; cytosol	protein serine/threonine kinase activity; protein serine/threonine/tyrosine kinase activity; protein binding	signal transduction; chloroplast organization; protein phosphorylation; cellular response to hypoxia; response to abscisic acid
AT5G03860	MLS	nucleus; cytoplasm	malate synthase activity	glyoxylate cycle
AT5G15290	CASP5	mitochondrion; plasma membrane; Casparian strip	protein binding; protein homodimerization activity	cell-cell junction assembly; cell wall modification
AT5G28520	AT5G28520	cytoplasm	molecular_function	response to abscisic acid
AT5G39520	CSAP	nucleus; chloroplast	protein binding	response to abscisic acid; leaf senescence
AT5G47050	AT5G47050	cytoplasm	ubiquitin-protein transferase activity
AT5G49440	AT5G49440	nucleus	molecular_function
AT5G51390	AT5G51390	mitochondrion	molecular_function
AT5G53190	SWEET3	membrane; plasma membrane	sugar transmembrane transporter activity; protein binding	carbohydrate transport
AT5G64120	PRX71	extracellular region; plant-type cell wall; apoplast; secretory vesicle; cytoplasmic stress granule	peroxidase activity	response to stress; respiratory burst; defense response to fungus; lignin metabolic process; cellular oxidant detoxification
AT5G66170	STR18	nucleus; chloroplast; cytoplasm	catalytic activity; thiosulfate-cyanide sulfurtransferase activity
